# Evolutionary Origin of Vertebrate OCT4/POU5 Functions in Supporting Pluripotency

**DOI:** 10.1101/2022.04.13.488202

**Authors:** Woranop Sukparangsi, Elena Morganti, Molly Lowndes, Hélène Mayeur, Melanie Weisser, Fella Hammachi, Hanna Peradziryi, Fabian Roske, Jurriaan Hölzenspies, Alessandra Livigni, Benoit Gilbert Godard, Fumiaki Sugahara, Shigeru Kuratani, Guillermo Montoya, Stephen R. Frankenberg, Sylvie Mazan, Joshua M Brickman

**Author notes:** **Corresponding authors :** Joshua M Brickman and Sylvie Mazan. These authors contributed equally to this work (Woranop Sukparangsi, Elena Morganti).

## Abstract

The support of pluripotent cells over time is an essential feature of development. In eutherian embryos, pluripotency is maintained from naïve states in peri-implantation to primed pluripotency at gastrulation. To understand how these states emerged, we reconstruct the evolutionary trajectory of the *Pou5* gene family, which contains the central pluripotency factor OCT4. By coupling evolutionary sequence analysis with functional studies in mouse Embryonic Stem Cells (ESCs), we found that the ability of POU5 proteins to support pluripotency originated in the gnathostome lineage, prior to the generation of two paralogues, *Pou5f1* and *Pou5f3* via gene duplication. In osteichthyans, retaining both genes, the paralogues differ in their support of naïve and primed pluripotency. This specialization of these duplicates enables the diversification of function in self-renewal and differentiation. By integrating sequence evolution, ESC phenotypes, developmental contexts and structural modelling, we pinpoint OCT4 regions sufficient for naïve pluripotency and describe their adaptation over evolutionary time.
