## Supplementary Table 1 for "Evolutionary Origin of Vertebrate OCT4/POU5 Functions in Supporting Pluripotency"

### Sheet: Synteny Gna.POU5F1
Accession numbers for genes used in synteny analysis-Gnathostome Pou5f1 locus
	Traf2l	Clic1	Npdc1l	Lsm2	Ddx39b	Pou5f1	Tcf19	Cchcr1
CHONDRICHTHYANS
C. carcharias PRJNA725502 Annotation Release 100	XM_041213217	XM_041212420	Chr.19, 110.5-110.6Kb, -	XP_041068950.1	XP_041068651.1	XP_041068335.1	XP_041069643.1	XP_041068945.1
S. canicula PRJNA688266 Annotation Release 100	XM_038815972	Cluster-23221.0/-21289.0 To be submitted to Genbank	XM_038817513.1	XM_038816152.1	XM_038815282.1	LOC119976426 Gene ID: 119976426	XM_038816959.1	XM_038816193.1
A. radiata PRJNA610638 Annotation Release 100.20210331	XP_032903252.1/XM_033047361	XM_014495273	Chr.30, 9040-9041Kb, +	XP_032903293	XP_032868023	XP_032903387.1	XP_032903315.1	XP_032903295.1
C. milii PRJNA744271 Annotation Release 101	unidentified	unidentified	unidentified	unidentified	unidentified	unidentified	unidentified	unidentified
SARCOPTERYGIANS
L. chalumnae PRJNA219830 Annotation Release 101	XM_006007188	XM_014495273	XM_005998125.2	XM_005998148.2	XM_014499052.1	XM_005998154.1	XM_005998127.2	XM_005998128.2
P. annectens PRJNA754246 Annotation Release 100	XM_044083246	XM_044083235	XM_044083289.1	XM_044082147.1	XM_044083268.1	XP_043938379.1	XM_044083291.1	XM_044083293.1
X. tropicalis PRJNA205740 Annotation Release 101	XM_031891240	CAJ83483.1	XM_002939457.2	NM_001016402	NM_203741.1	unidentified	XM_002939458.5	XM_012967979.3
A. mexicanum AmbMex60DD GenBank assembly [GCA_002915635.3]	Chr.13q,415220-418558Kb, -	Chr.13q, 444427-444432Kb, -	Chr.13q, 448945-448947Kb, -	Chr.13q, 447472-447474Kb, -	Chr.13q, 408082-408083Kb, +	Chr.13q, 449313-449314Kb, +	Chr.13q, 449451-449452Kb, -	Chr.13q, 449693-449694Kb, +
S. punctatus ASM311381v1 GenBank assembly [GCA_003113815.1]	ScrUdWx_1385, 207-208Kb, -	ScrUdWx_1385, 175-178Kb, +	unidentified	ScrUdWx_1385, 69-72Kb, +	ScrUdWx_2271, 184-194Kb, +	ScrUdWx_1385, 59-61Kb, +	ScrUdWx_1385, 65-68Kb, -	ScrUdWx_1385, 29-34Kb, +
S. undulatus PRJNA746303 Annotation Release 100	XM_042455233	XM_042454828	XM_042453186	XM_042455507	XM_042451540	XM_042447410	XM_042452539	XM_042455384
T. elegans PRJNA602516 Annotation Release 100	XM_032238879	XM_032211880	XM_032209917	ENSTELT00000000540.1	XM_032209896	XM_032210810.1	XM_032211239	XM_032210786
C. mydas PRJNA675851 Annotation Release 103	XM_037914546	XM_037914160	XM_037914154	XM_037914574	XM_043537675	XM_037913427	XM_037914405	XM_037914420
A. sinensis PRJNA221633 Annotation Release 102	NW_005843154.1, 109-111Kb, -	XM_014526768	unidentified	XM_006037645	XM_006036593.3	XM_006037657.1	unidentified	XM_025192718
D. novaehollandiae PRJNA484763 Annotation Release 100	unidentified	unidentified	unidentified	unidentified	unidentified	unidentified	unidentified	unidentified
O. anatinus Annotation Release 105 PRJNA534073	unidentified	XM_029055395	unidentified	XM_029055419.2	XM_029055908.1	NM_001242727.1	NM_001242725	XM_029055907
G. agilis PRJNA769689 Annotation Release 100	unidentified	XM_044673868	unidentified	XM_044672522.1	XM_044673836.1	XM_044675872.1	XM_044673696	XM_044676859
H. sapiens Assembly GCF00000_1405.39	unidentified	NM_001288	unidentified	NM_021177.5	NM_004640.7	NM_002701.6	NM_007109	NM_001105564
ACTINOPTERYGIANS
E. calabaricus PRJNA531901 Annotation Release 100	XM_028801141	XM_028801164	unidentified	XM_028808264	XM_028800600	Gene ID: ENSECRG00000001530	XM_028808478.1	XM_028808466.1
L. oculatus PRJNA221149 Annotation Release 101	unidentified	unidentified	unidentified	XM_015361353	unidentified	unidentified	unidentified	unidentified
A. anguilla PRJNA643263 Annotation Release 101	unidentified	XM_035429096	unidentified	XM_035412116	XM_035429073	unidentified	XM_035428955	XM_035435232
D. rerio Assembly GCF_000002035.6	unidentified	NM_212682	unidentified	NM_131496	NM_200943.3	unidentified	XM_681644	XM_690528

### Sheet: Synteny Gna.POU5F3
Accession numbers for genes used in synteny analysis-Gnathostome Pou5f3 locus
	Traf2	Clic3	Npdc1	Pou5f3	Fut7	Abca2	Paxx
CHONDRICHTHYANS
C. carcharias PRJNA725502 Annotation Release 100	XM_041193547	XM_041194014	XM_041194201	XM_041194443	XM_041193950	XM_041193233	XM_041192940
S. canicula PRJNA688266 Annotation Release 100	XM_038781710	XM_038782276	XM_038781744	XM_038782499	XM_038782528	XM_038782185	XM_038782145
A. radiata PRJNA610638 Annotation Release 100.20210331	XM_033049223	XM_033049301	XM_033049144	XM_033048771	XM_033048801	XM_033048852	XM_033048756
C. milii PRJNA744271 Annotation Release 101	XM_042337618	XM_007900355	XM_007900350	XM_042337670	XM_007900354	XM_042337563	XM_007900357
SARCOPTERYGIANS
L. chalumnae PRJNA219830 Annotation Release 101	XM_014495186	XM_005994343	XM_014487441	XM_005994357	XM_005994345	XM_014487440	XM_005994344
P. annectens PRJNA754246 Annotation Release 100	XM_044058477	XM_044058811	XM_044057822	XM_044057922	XM_044058636	XM_044058216	XM_044058857
X. tropicalis PRJNA205740 Annotation Release 101	XM_031891049	XM_031891973	XM_002941970	NM_001285474 (pou5f3.1) NM_001129934 (pou5f3.2) NM_001130364.1 (pou5f3.3)	XM_012969755	XM_031890859	XM_018096964
A. mexicanum AmbMex60DD GenBank assembly [GCA_002915635.3]	Chr.8p, 305838-306841Kb, +	Chr.8p, 298091-298120Kb, +	Chr.8p, 294700-296200Kb, +	Chr.8p, 295562-295570Kb, +	Chr.8p, 295275-295277Kb, -	Chr.8p, 297122-297600Kb, +	unidentified
S. punctatus ASM311381v1 GenBank assembly [GCA_003113815.1]	ScrUdWx_234, 216-263Kb, -	ScrUdWx_9493, 13-20Kb, +	ScrUdWx_2435, 270-329Kb, -	ScrUdWx_2435, 169-202Kb, -	ScrUdWx_2435, 147-149Kb, +	ScrUdWx_2435, 69-70Kb, -	ScrUdWx_9493, 30-32Kb, -
S. undulatus PRJNA746303 Annotation Release 100	XM_042478928	XM_042477743	XM_042480530	unidentified	XM_042477741	XM_042477739	XM_042477745
T. elegans PRJNA602516 Annotation Release 100	XM_032233645	XM_032233384	XM_032233371	unidentified	XM_032233370	XM_032233383	XM_032233662
C. mydas PRJNA675851 Annotation Release 103	XM_043530719	XP_037735636.1	XM_037879932	XM_037879841	XM_027828357	XM_037879843	XM_037879711
A. sinensis PRJNA221633 Annotation Release 102	XM_025203028	XM_006022700	XM_025203070	XM_025203007	XM_025203063	XM_025203008	XM_006022701
D. novaehollandiae PRJNA484763 Annotation Release 100	XM_026106215	XM_026106205	XM_026106261	XM_026106241	XM_026106240	XM_026106204	XM_026106191
O. anatinus Annotation Release 105 PRJNA534073	XM_029056507	XM_029054485	XM_029054424	XM_029054193	XM_039910682	XM_029054249	XM_039910700
G. agilis PRJNA769689 Annotation Release 100	XM_044663930	XM_044661226	XM_044661219	XM_044661222	XM_044661225	XM_044663929	XM_044661227
H. sapiens Assembly GCF00000_1405.39	XM_011518977	NP_004660	NM_015392	unidentified	NM_004479	NM_212533.3	NR_138077.2
ACTINOPTERYGIANS
E. calabaricus PRJNA531901 Annotation Release 100	XM_028808764	XM_028808776	XM_028810231	XM_028810233	XM_028810234	XM_028808755	XM_028808779
L. oculatus PRJNA221149 Annotation Release 101	XM_015366651	XM_015366714	XM_006640578	XM_015366814	XM_006643552	XM_015366535	XM_006640581
A. anguilla PRJNA643263 Annotation Release 101	XM_035391468 (traf2b, Chr.14) XM_035378556 (traf2, Chr.10)	XM_035390223 (Chr.14)	XM_035392303 (npdc1a, Chr.14) XM_035435474 (npdc1b, Chr.10)	XM_035390140.1 (Chr.14)	XM_035392115 (fut7a, Chr.14) XM_035436151 (fut7b, Chr.10)	XM_035435722 (Chr.10)	XM_035436376 (Chr.10)
D. rerio Assembly GCF_000002035.6	XM_005165500 (Chr.5)	XM_005161114 (Chr.21)	ENSDART00000111666 (npdc1a, Chr.21) XM_679448 (npdc1b, Chr. 5)	XM_005161103 (Chr.21)	NM_001037390 (fut7a, Chr.21) XM_021476464 (fut7b, Chr.5)	XM_005165230 (Chr.5)	NM_001130597 (Chr.5)

### Sheet: Synteny Cyclo.POU5
Accession numbers for genes used in synteny analysis-Cyclostome Pou5 locus
	Traf2/2l	Clic1/3	Npdc1/1l	Ddx39b	Lsm2	Tcf19	Cchcr1	Pou5	Fut7	Abca2	Paxx
P. marinus		XM_032976478	XM_032976338 Npdc1/1la	XP_032832372.1	XP_032832280					XP_032832383.1	unidentified
	XM_032979618		XM_032979575 Npdc1/1lb			XP_032835486.1	XP_032835460.1	XP_032835430.1	XP_032835429.1
L. reissneri		Chr. 67, 8500Kb, -	Chr. 67, 5200-5500k, -	Chr. 67, 8000Kb, -	Chr. 67, 1000Kb, + and 1850Kb -					Chr. 67, 8929k, -	unidentified
	Chr.71, 524Kb, +		Chr. 71, 750Kb, -			Chr. 71, 960-980Kb, +	Chr.71, 2180-190Kb, -	Chr. 71, 784Kb, +	Chr. 71, 800Kb, -
E. burgeri GenBank assembly GCA_900186335.2		FYBX02009160.1 2535-2562k, +								FYBX02009160.1 2979-3120k, +
						FYBX02010846.1 398-446k, -	FYBX02010846.1 274-370k, -
	FYBX02010044.1 340-702Kb, +								FYBX02010044.1 987-988k, -
								FYBX02009521.1 152-183k, -	FYBX02009521.1 94-96k,-
				FYBX02010371.1 5204-5235k, -							unidentified
					FYBX02005299.1 4405-4418k,+
			FYBX02009657.1 6767-6768k, -

### Sheet: Accession_numbers_POU_sequences
Accession numbers of POU5 sequences used in phylogenies
Latimeria chalumnae (Coelacanth) POU5F1	XP_005998216.1
Ambystoma mexicanum (Axolotl or Mexican salamander) POU5F1	AY542376
Anolis carolinensis (Green anole) POU5F1	XP_008120168.1
Gekko japonicus (Gekko) POU5F1	XP_015264141.1
Chrysemys picta bellii (Western painted turtle) POU5F1	NW_007352434.1 (scaffold, annotation of exon 1 submitted to GenBank), XP_008175677.1 (exons 2-5)
Alligator sinensis (Chinese alligator) POU5F1	XP_006037719.1
Equus caballus (Horse) POU5F1	XP_001490158
Ceratotherium simum simum (White rhinoceros) POU5F1	XP_004424441
Odobenus rosmarus divergens (Walrus) POU5F1	XP_004409093
Felix catus (Cat) POU5F1	ENSFCAT00000001077.4
Canis lupus familiaris (Dog) POU5F1	ENSCAFT00000000768.3
Ailuropoda melanoleuca (Giant panda) POU5F1	XM_011220460.2
Myotis lucifugus (Little brown bat; Microbat) POU5F1	XP_006104717
Pteropus vampyrus (Megabat) POU5F1	ENSPVAT00000007333.1
Vicugna pacos (Alpaca) POU5F1	XP_006215371
Sus scrofa (Wild pig) POU5F1	NP_001106531
Bos taurus (Cow) POU5F1	NP_777005
Balaenoptera acutorostrata scammoni (Minke whale) POU5F1	XP_007194049
Neophocaena asiaorientalis (Yangtze finless porpoise) POU5F1	XP_024594458.1
Sorex araneus (Common shrew) POU5F1	XP_004619648
Erinaceus europaeus (European hedgehog) POU5F1	XP_007532379
Homo sapiens (Human) POU5F1	NP_002692.2
Otolemur garnettii (Northern greater galago; Bushbaby) POU5F1	XP_003789042
Tupaia belangeri (Treeshrew) POU5F1	ENSTBET00000013048.1
Mus musculus (Mouse) POU5F1	ENSMUSG00000024406
Rattus norvegicus (Rat) POU5F1	ENSRNOT00000072288.2
Peromyscus maniculatus bairdii (Prairie Deer Mouse) POU5F1	XP_006997372
Cricetulus griseus (Chinese hamster) POU5F1	ENSCGRT00000020950.1
Jaculus jaculus (Lesser Egyptian Jerboa) POU5F1	XP_004671946
Ictidomys tridecemlineatus (Squirrel; Chipmunk) POU5F1	ENSSTOT00000030103.2
Heterocephalus glaber (Naked mole rat) POU5F1	ENSHGLT00000016070.1
Cavia porcellus (Guinea pig) POU5F1	ENSCPOT00000025363.2
Chinchilla lanigera (Chinchilla) POU5F1	ENSCLAT00000005015.1
Oryctolagus cuniculus (European rabbit) POU5F1	NP_001093427
Ochotona princeps (Pika) POU5F1	ENSOPRG00000003926
Orycteropus afer afer (Aardvark) POU5F1	XP_007949571
Echinops telfairi (Madagascar hedgehog; tenrec) POU5F1	XP_004711741.1
Loxodonta africana (African bush elephant) POU5F1	XP_003422494
Dasypus novemcinctus (Nine-banded armadillo) POU5F1	XP_004457909
Macropus eugenii (Tammar wallaby) POU5F1	FJ998419
Phascolarctos cinereus (Koala) POU5F1	XP_020829750.1
Ornithorhynchus anatinus (Platypus) POU5F1	NP_001229656
Erpetoichthys calabaricus (Reedfish) POU5F1	BK012971
Callorhinchus milii (Elephant shark) POU5F1	BK012965
Scyliorhinus canicula (Catshark) POU5F1	MT416218 (exon 1, 3’ truncated), MT416219 (exon 1, 5’ truncated), MT416220 (exon 2), MT416221 (exon 4), MT416222 (exon 5), MT628385 (exons 3-5))
Rhincodon typus (Whale shark) POU5F1	XP_020377841.1
Amblyraja radiata (Thorny skate) POU5F1	XP_032903387.1
Latimeria chalumnae (Coelacanth) POU5F3	XP_005994419.1
Erpetoichthys calabaricus (Reedfish) POU5F3	ENSECRT00000020359.1
Acipenser sinensis (Chinese sturgeon) POU5F3	JN099311
Lepisosteus oculatus (Spotted gar) POU5F3	XP_006640642.1
Pantodon buchholzi (Butterflyfish) POU5F3	C2PB_PO5F1.3.3
Danio rerio (Zebrafish) POU5F3	NP_571187.1
Pangasianodon hypophthalmus (Panga) POU5F3	GPH_PO5F1.1.2
Astyanax mexicanus (Blind cave tetra) POU5F3	XP_007230899.1
Clarias batrachus (Walking catfish) POU5F3	ANC85208.1
Salmo salar (Salmon) POU5F3.1	XP_013991935.1
Salmo salar (Salmon) POU5F3.2	XP_013983834.1
Plecoglossus altivelis (Ayu) POU5F3	ZPA_LOC101074260.1.1
Gadus morhua (Atlantic cod) POU5F3	ENSGMOT00000005200.1
Oryzias latipes (Medaka fish; Japanese rice fish) POU5F3	NP_001098339.1
Perca fluviatilis (European perch) POU5F3	MPF_LOC101074260.1.2
Amphiprion ocellaris (Clownfish) POU5F3	XP_023146264.1
Oreochromis niloticus (Nile tilapia) POU5F3	XP_005451421.1
Maylandia zebra (Zebra mbuna) POU5F3	XP_004538327.1
Neolamprologus brichardi (Lyretail cichlid) POU5F3	XP_006788794.1
Seriola dumerili (Greater amberjack) POU5F3	XP_022624382.1
Gasterosteus aculeatus (Stickleback) POU5F3	ENSGACT00000023169.1
Takifugu rubripes (Japanese pufferfish, Fugu) POU5F3	XP_003965650.1
Xenopus laevis (African clawed frog) XlPOU5F3.1/XlPOU91 (X91)	NP_001081342.1
Xenopus laevis (African clawed frog) XlPOU5F3.2/XlPOU25 (X25)	ABH07383
Xenopus laevis (African clawed frog) XlPOU5F3.3/XlPOU60 (X60)	NP_001081583.1
Ambystoma mexicanum (Axolotl or Mexican salamander) POU5F3	KF020689
Sphenodon punctatus (Tuatara) POU5F3	ENSSPUT00000016250.1
Chrysemys picta bellii (Western painted turtle) POU5F3	XP_005291501.1
Alligator sinensis (Chinese alligator) POU5F3	XP_025058792.1
Gallus gallus (Chicken) POU5F3	NP_001296301.1
Macropus eugenii (Tammar wallaby) POU5F3	FJ998420
Ornithorhynchus anatinus (Platypus) POU5F3	XP_028910026.1
Scyliorhinus canicula (Catshark) POU5F3	KF548040.1 (whole), MT416223 (exons 1-2), MT416224 (exon 3), MT416225 (exon 4), MT416226 (exon 5)
Rhincodon typus (Whale shark) POU5F3	XP_020369840.1
Heterodontus zebra (Zebra bullhead shark) POU5F3	BK012966
Amblyraja radiata (Thorny skate) POU5F3	NP_001371109.1
Callorhinchus milii (Elephant shark) POU5F3	XP_007898544.1
Lethenteron japonicum (Japanese lamprey) POU5	BK012970
Eptatretus burgeri (Hagfish) POU5	BK012967, BK012968, BK012969
Branchiostoma floridae (amphioxus) Pou2	XM_002610631.1
Branchiostoma floridae (amphioxus) Pou3.1	XM_002590734.1
Branchiostoma floridae (amphioxus) Pou3.2	XM_002587114.1

### Sheet: Prediction of Cyclo Gna.POU
Prediction of cyclostome and chondrichthyan POU5 sequences
Species and gene	Database	Scaffold number and positions	Coding sequence	Predicted protein sequence	Transcripts and coordinates	Genomic coordinates of transcripts
Petromyzon marinus POU5	NCBI Genome kPetMar1.pri	NC_046142.1 (-) 1737034..1736025 1733768..1733668 1733430..1733264 1732712..1732554 1731508..1731062	atggagacccaatccctccaaacgtccgcgctggacatccctcaatccgggccctctctggacaaccgcttccgcgcctacggcccccaccagggcgtctccgtgcagcgctccccgcacgagcagaccgccggcgctggcggtcagatgatggatgctttcaacaactcgtcgctgtcgtcctcctcctcttcctcctcgtcttcctcgtcgtcgctgccggcaccgggcacgcctctgggacacaggatggggaccaactggttcgcgactatcaacatcccagactattaccctccgcagccgcaggagtatcaccaccagcagcagcagcagcagcagcagcagcaagagggtcctcctcggcatccgtccacctacgggtccaccgtggccacg…	METQSLQTSALDIPQSGPSLDNRFRAYGPHQGVSVQRSPHEQTAGAGGQMMDAFNNSSLSSSSSSSSSSSSSLPAPGTPLGHRMGTNWFATINIPDYYPPQPQEYHHQQQQQQQQQQEGPPRHPSTYGSTVATSAVSRATVHNNGVATDETLAHQQHQQHLHQQHQQQQHQQHQQQHQQRRQRQLAPRSIGYAAPFPSGLGDAGSPADDLAVAGTSASFLASSVPCQPPPPHHHHHHGWQNLPVPPPAASRYQESVVVIVDDDDDDDDDDSSGDIVVSVSDDECHGAMMQQQQQQQLLMHHLLQQQQQQQLPHQPHHGQRPGYEWHGAMGEAASDGNIDELARFAKELKVKRVNLGFTQAEMGLSIGSLCGRVFSQTTICRFEALQLSQRNLCKLQPLF…
Scyliorhinus torazame POU5F1	Squalomix	BFAA01161338.1 (exon 1) (-) 414..1 BFAA01007603.1 (exons 2, 3, 5) (+) 5077..5148 8053..8183 (8447..12978 gap, no exon 4) 15909..16172 BFAA01234610.1 (exon 4) (+) 878..1042	atgagcaggtccatttggaatgagacacacagccaggaaggcagcccccagctgagccaggacaggacggggaagctgccggtgcatgtagctctctctctcccgggcccccagcttggagaggtcaatacaatggcccttgccagaccctggcacgccatctctgcccctgacgcttgggcagggggggcgacagtgctgggggcacaccaccaccactttgccagcatcctgcccgatggcagcagccaccgctacgaggcgaggcgagaggagccccccaaaggtcctgaggccaagtaccctttctgcagccctccccactggagagcggctccttgcttcttcgcccagcagccgctccccggggtcgccttgcctctgcccccgcttagcccc…	MSRSIWNETHSQEGSPQLSQDRTGKLPVHVALSLPGPQLGEVNTMALARPWHAISAPDAWAGGATVLGAHHHHFASILPDGSSHRYEARREEPPKGPEAKYPFCSPPHWRAAPCFFAQQPLPGVALPLPPLSPSAPHLSPCPLYTSPTPAQSRHRQPGSPQDGTESSPELEEGSKGTSLDSEDEESPTSEDLEQFAKELKKRRIILGFTQAEVGLALGALYGKMFSQTTICRFEALQLSYKNMCKLKPLLQRWLEEAKDNENFQELCSIEQRLAPMRRRKRRTSIDNNVKGTLETFFVKCPKPSTLEIAQIADNLNLEKDVVRVWFCNRRQKGKRAAFNFGDEYEGLAGYMIPQLQPSPVGVPAPQGYNGAAIATAAIYAPQFHEGDLYHHPMPLQATP…	DN264764 (exon 1) (+) 178..311 DN219191 (exon 1) (+) 1..225 DN203209 (exon 1) (+) 1..215 DN58153 (exons 3-5) (+) 280..840	DN264764: BFAA01161338.1 591..281 DN219191: BFAA01161338.1 189..1 DN203209: BFAA01007603.1 5075..5187 DN58153: BFAA01007603.1 7774..8183, 15909..17132
Scyliorhinus torazame POU5F3	Squalomix	BFAA01032985.1 (exons 1-2) (-) 2943..2287 1691..1580 BFAA01128006.1 (exon 3) (-) 1136..1006 BFAA01142869.1 (exon 4) (-) 631..467 BFAA01003039.1 (exon 5) (-) 330992..330747	atgtctggtcgatctggtcaggggacaagtgtgagccggtcagtgccttccccagagaggcctcctgtgctgtcctttggcaatggggtggttccagatgtgagcccccagttttataaacctggctacaacgccatctccgcccagtatctcttccctttcccgggcctgaaaggagagtatggccactctgaaactcagctaggagactgtgctgccgtctcccacactggctactggtatccattcactgacccagcagcagcccatggcagcggacacagcagcgggcacccctcccaactcactgccccaggaggcttgctcaggccggagatcaaaacggagaaggagtgtaaaggttacccccaggaggggaggtacatctcgcccactgcc…	MSGRSGQGTSVSRSVPSPERPPVLSFGNGVVPDVSPQFYKPGYNAISAQYLFPFPGLKGEYGHSETQLGDCAAVSHTGYWYPFTDPAAAHGSGHSSGHPSQLTAPGGLLRPEIKTEKECKGYPQEGRYISPTAPAPSYNHRWSTTFWQPALSSSANSTSSSSAPLPSQTYSAFGSIPSPPQMYPTNPSPSQQSDSSQPAHNTGSTGTTSEEGQSSDSEEEYPTKEKMEQFAKELKHKRITLGFTQADVGLALGNLYGKMFSQTTICRFEALQLSFKNMCKLKPILQRWLNDAENNGGLQEICHVEQVLDQSRKRKRRTSIENGVKRNLETYFMKCPKPTSEEISQIAEDLQLDKEVIRVWFCNRRQKGKRMTLPCMEENDVQIHEGSPLHMSPNALMLP…	DN80269 1..533	DN80269: BFAA01128006.1 1127..1006, BFAA01142869.1 633..463, BFAA01003039.1 330994..330710
Carcharodon carcharias POU5F1	https://doi.org/10.5061/dryad.9r2p3ks (Marra et al. 2019) ref.81	QUOW01001038.1 (exon 1) (+) 126424..127029 (exon 2) (+) 135837..135948 (or 139394..139505) (exon 3) (+) 142610..142740 (exon 4) (+) 143334..143498 (exon 5) (+) 146805..147071	atgagtggccgcctgagccatgaaatgaacaggtccagttacagtgaaattcacagcaatgggttggtatctgaagcaggctctcactacacccaggacagaatggggagtctcccagtgcctgcagctctctcactcaaaggggattactactcgagtccggactcgcaatttggagagcccaacaggatagcactagccagaccctggtaccctatctctacctctgacgcttgggcacacgggccagcggtgggacatcatcctcatcaatccagcatcctgcacgacggcagcttcgaggcgaggcgggaggagggccgcaagggtcctgaggccaagtaccctttctgcacccctccctgctggaggggtgctccttgcttccttccccagcag…	MSGRLSHEMNRSSYSEIHSNGLVSEAGSHYTQDRMGSLPVPAALSLKGDYYSSPDSQFGEPNRIALARPWYPISTSDAWAHGPAVGHHPHQSSILHDGSFEARREEGRKGPEAKYPFCTPPCWRGAPCFLPQQQQLPSAGLPLPPPSPPALHLALYPPNPSSAPSPAQTQGSRQPPSPQVKTESSPELEEGTKGTSLDSEDEETLTSEDLEQFAKELKRKRIIMGFTQAEVGLALGTLYGKMFSQTTICRFEALQLSYKNMCKLKPLLQRWLEAAKNNENLQELCSMEQTQAPTRRRKQRTSIDNNVKGSLEAAFMKCPKPSTLEITQIADDLDLEKDVVRVWFCNRRQKGKRAAFHFGEEYEGLAGYSVPPLQPSPLEVPAPLTPQGYNGAATAAIYT…
Carcharodon carcharias POU5F3	https://doi.org/10.5061/dryad.9r2p3ks (Marra et al. 2019) ref.81	QUOW01009139.1 (exon 1) (-) 16633606..16632935 (exon 2) (-) 16632300..16632189 (exon 3) (-) 16623886..16623756 (exon 4) (-) 16622609..16622445 (exon 5) (-) 16617777..16617532	atgtctggtcggccaattagccctggtcaaggaactagtgtgacccggtcaatccattccccagaaagacatcctctgttgccatttgggaatggggttgtccaagatgtgagcccccagttttataaacctggttacaatggtatctcaactcagtatctcttccctttcccacccctgaaaggagaatatggccattctgaagttcagttaggagactgtgcagccatgccccactctggctactggtatccattcactgctactgactcagtcgcagcccatggaagcggacacaacagtgggcatccttcccaactgtctgctactggaggcttactcagaccagagatcaaaacggagaaggaatctaaaggctaccccgaggacgggaggtac…	MSGRPISPGQGTSVTRSIHSPERHPLLPFGNGVVQDVSPQFYKPGYNGISTQYLFPFPPLKGEYGHSEVQLGDCAAMPHSGYWYPFTATDSVAAHGSGHNSGHPSQLSATGGLLRPEIKTEKESKGYPEDGRYSSPTAPAPSYNHRWSTTFWQPALAASTTSTSSSSSSAPLPSQTYPAFGTFPSSPQMYPSPSQQSDSSQPAQSNTGSTGTTSEEGQSSDSEEEYPTKEKMEQFAKELKHKRITLGFTQADVGLALGNLYGKMFSQTTICRFEALQLSFKNMCKLKPILQRWLNDAENNGSLHEICNMEQVLDQSRKRKRRTSIENGVKRNLETYFMKCPKPTSEEISQIADDLRLDKEVIRVWFCNRRQKGKRMTLPCMEENDVQIHEGSPLHMSPS…
Chiloscyllium punctatum POU5F1	Squalomix	BEZZ01122905.1 (exon 1) (-) 496..59 BEZZ01024270.1 (exon 2) (-) 2836..2723 BEZZ01002129.1 (exons 3-5) (+) 462..592 2521..2685 5150..5473	atggacagggccgtttgggctgatcccagctcccagcctgggcacagcagcagcagcagcgcggccactctgccggccggccctgctttccctctgtcaggggatcactacctgaggccgttcagggagcccagcaggatggtgaccccctggtaccccgagagctgggcagccggactgccccccagcagcagcagcagcagcgaggggtaccccagggggagagccccccagcagggtcctgaggtcaaatccccttccccggcgctgcagtctggctggaggataccccctccgggcccttcctgctgctaccctctgcctgggcaacctgccctgtgcccacagccggagcccccagctcgggatccctcgggagaacagccccggagcccggag…	MDRAVWADPSSQPGHSSSSSAATLPAGPAFPLSGDHYLRPFREPSRMVTPWYPESWAAGLPPSSSSSSEGYPRGRAPQQGPEVKSPSPALQSGWRIPPPGPSCCYPLPGQPALCPQPEPPARDPSGEQPRSPERRQEGTLPDTEAEETPTSEDLEQFAKELKKNRIILGFTQAEVGLALGALYGKMFSQTTICRFEALQLSYKNMCKLKPLLQRWLEEANDTENFQELCSIEQRLAPSRKRKQRTSIDNNLREALESAFLKCPKPSAQELGQIADNLILEKDVVRVWFCNRRQKGKRALFHGGEDSEGLPRYGLFSMQPTQPGVPSLLIPQGYDGVAVASMYTAPFQEGSVYPQSDPVSTTMHSSLELTGITEHRRLGQGALELAQSPQ	DN207942_c7_g2_i2 (exons 2-5) (+) 85..570	DN207942_c7_g2_i2: BEZZ01002129.1 461..595, 2519..2687, 5150..5224
Chiloscyllium punctatum POU5F3	Squalomix	BEZZ01000066.1 (exons 1-3, 5) (+) 263187..263852 264253..264361 271510..271640 280702..280946 (gap 273975..277793) BEZZ01075707.1 (exon 4) (+) 721..885	atgtcagttagccctggtcagggagctaatggggccaggtcaatccagtctccagagagaccaactctggtaccttttggaaatggggttgtccaggatgtgggtgcccagttttataaacctggttacaatggtctctcggcccagtatctctttcctttcccagccctgaaaggggagtatgggggccactctgagtctccccttggggactgtgcagcagtctctcactctggttactggtatccctttcctagtactgagccagtaccaacccatggaagcgggcaccattcccaactggcagcggctggaggatacatcaaccggccggaggttaaaaccgagaaggagagcagaggttacccccaggaggtgagatacagttcacccagcgcc…	MSVSPGQGANGARSIQSPERPTLVPFGNGVVQDVGAQFYKPGYNGLSAQYLFPFPALKGEYGGHSESPLGDCAAVSHSGYWYPFPSTEPVPTHGSGHHSQLAAAGGYINRPEVKTEKESRGYPQEVRYSSPSAPGPPYPPRWGGPFWQPALAAPSSNSSSGSSSSSSTSSGPLPSQSYGSFPSPPQMYPSPSQHSDSSQPVQSNTGSTETTSEEGQSSDSEEYPTKEKMEQFAKELKHKRITLGFTQADVGLALGNLYGKMFSQTTICRFEALQLSFKNMCKLKPILQRWLNDAENNGGLQEICNMEQVLDQSRKRKRRTSIENGVKRNLETYFMKCPKPTSEEISQIAEDLCLDKEVIRVWFCNRRQKGKRMTLPCMEENDVQIPEGSPLHLSPGALM…	DN445294_c0_g1_i1 197..360 DN98970_c0_g1_i1 (exons 1-5) (+) 1..781	DN445294_c0_g1_i1: BEZZ01000066.1 262991..263350 DN98970_c0_g1_i1: BEZZ01000066.1 263726..263853, 264248..264362, 271505..271640, BEZZ01075707.1 719..890, BEZZ01000066.1 280700..281258
Okamejei kenojei POU5F3 (partial)	Squalomix		gaatatccgaccaaggagaaaatggaacaatttgccaaagaactgaaacacaagagaattacgcttggcttcacacaggctgatgtgggattggctttggggaacctctatggcaagatgttcagccagaccactatctgccggttcgaagccttgcagctgagtttcaaaaacatgtgcaaactgaagcccatccttcagcgctggctcaatgatgctgagagtgacggtggcatccatgagatctgtaacgtggagcaggttctcgaccagtccaggaagaggaagaggagaaccagtattgagaatggagtgaagagtaacctggagacctacttcatgaagtgcccaaaaccaaccagtgaagaaatctcccagatcgcagaagacctccgattg…	YPTKEKMEQFAKELKHKRITLGFTQADVGLALGNLYGKMFSQTTICRFEALQLSFKNMCKLKPILQRWLNDAESDGGIHEICNVEQVLDQSRKRKRRTSIENGVKSNLETYFMKCPKPTSEEISQIAEDLRLDKEVIRVWFCNRRQKGKRMTLPCMEENELQINEESPIRLSPGSLMPDPCVPQGYVMPPHMYMSPFPQPLHPAVSMGNHSS	DN251099 (+) 25..666
Leucoraja erinacea POU5F1	SkateBase	ctg1791315 (+) 1..146 ctg1808465 (+) 1..395 ctg337490 (+) 27..157 ctg1229977 (+) 19..183 ctg1737329 (-) 692..438	atgaccagtcgcatccaacatgagatccacaggtcctttccaccgctcttccatgatcctcgccaactacagagtcaggagatgagttctcagttggcgccggagcggcccagcatcgttcaagggctccactgtggccccgctttcaggggggactgccagggccnnnnnnnnnnggggtctcgcctcacctaccgagaccgtggtaccccttccccgcccccgaccactggccccacagctccgtggtggctcgctaccccaacgccccgccggccccgggccgagaggaggacgagaagggaactgaggccaagtttttgccgtcgttgtacaattcgccctggagctcctgttacctgccgcagctgccggcggctcccagcccgcccaccgctc…	MTSRIQHEIHRSFPPLFHDPRQLQSQEMSSQLAPERPSIVQGLHCGPAFRGDCQGxxxxxxxxxxxxxxGVSPHLPRPWYPFPAPDHWPHSSVVARYPNAPPAPGREEDEKGTEAKFLPSLYNSPWSSCYLPQLPAAPSPPTARTAAGLQNQGHSPSSDHRSQPASPQMQPNNPSPSPSADHDTKWVAPDGGNExxxxxxxxxxxxxxxxxxxxxxxxxxxxxxxxxxxxxGKMFSQTTICRFEALQLSYKNMCKLKPLLQRWLEEAKDSDNFQELCSIEQTLASSRKRKRRTSIDNNVKEGLENFFTVCPKPSTQEITKIADDLNLEKDVVRVWFCNRRQKGKRAAFQYGDEFVELAGYGMPPLQPPLPGGFGAQGYNAAAISAAALYVPQADSYHCS…
Leucoraja erinacea POU5F3 (partial)	SkateBase	ctg3019182 (-) 121..1 ctg1805 (+) 1..486 (overlap on 25 bases) ctg288285 (+) 446..557 ctg993677 (-) 230..100 ctg441695 (+) 74..238 ctg2627395 (-) 220..1	atgtcggggacactaagtccagtccacgggcccccagtgacacacagggtgaatcagtctccagagagcgcggcgctgcctgctttctccagcggtgtagtgcaggacatgggcagccagatgtacaagccgggctacagcagcatggggggccagtacctgttccccctgggcccacggaagagcgagtacggcgggtgtgattcggcggcactgccgcaccccggctactggcaccagccccccgtggccgaacccccctcgactgcccactggccgcagggtcacccccactccggccattcggcccacatcaaggtggagaaggatggcttcagctcacctccccatccctcctacccccaccgttggtgcggccccggcttctggccgcccgtc…	MSGTLSPVHGPPVTHRVNQSPESAALPAFSSGVVQDMGSQMYKPGYSSMGGQYLFPLGPRKSEYGGCDSAALPHPGYWHQPPVAEPPSTAHWPQGHPHSGHSAHIKVEKDGFSSPPHPSYPHRWCGPGFWPPVPGSSSPASGSGQPCPGYSSFPSPPHMFPSPSQLSDSNPATQSIAGSTGNTSEEGQSSDSEEEYPTKEKMEQFAKELKHKRITLGFTQADVGLALGNLYGKMFSQTTICRFEALQLSFKNMCKLKPILQRWLNDAESDGGIHEICNVEQVLDQSRKRKRRTSIENGVKNNLETYFMKCPKPTSEEISQIAEDLRLDKEVIRVWFCNRRQKGKRMTLPCMEENELQINEESPIRLSPGSLMPDPCVPQGYVMPPHMYMSPFPQPLHPA…
Squalomix database, https://transcriptome.riken.jp/squalomix/blast/82
SkateBase, http://skatebase.org83,84
